# Twinfilin-1 phosphorylation in reelin signaling regulates actin dynamics and spine development

**DOI:** 10.1101/2025.06.18.660483

**Authors:** Geyao Dong, Daisuke Mori, Tetsuo Matsuzaki, Rinako Tanaka, Norimichi Itoh, Takaaki Matsui, Ayato Sato, Yuko Arioka, Hiroki Okumura, Ryota Fukaya, Hiroshi Kuba, Taku Nagai, Toshitaka Nabeshima, Hiroaki Ikesue, Takao Kohno, Mitsuharu Hattori, Kozo Kaibuchi, Norio Ozaki, Hiroyuki Mizoguchi, Kiyofumi Yamada

**Author notes:** Corresponding author. (H. Mizoguchi). Corresponding author. *E-mail addresses:* (K. Yamada).

## Abstract

Reelin is an extracellular glycoprotein essential for neuronal migration, spine development, and synaptic plasticity. Impaired reelin signaling is linked to neurological disorders, including schizophrenia and autism. While reelin mutant (*reeler*) mice exhibit behavioral deficits associated with impaired spine formation, the underlying molecular mechanisms remain unclear. We identified Twinfilin-1 (Twf1) as a downstream effector of reelin signaling via phosphoproteomic analysis, based on its reduced tyrosine phosphorylation in *reeler* mice. We found that Src regulated Twf1 phosphorylation at tyrosine 309, and reelin stimulation increased Twf1 phosphorylation in neurons, an effect blocked by the Src inhibitor PP2. A phospho-resistant Twf1 mutant (Twf1 Y309F) showed reduced capping protein binding and a lower F/G-actin ratio. *Twf1^Y309F^* mice exhibited cognitive deficits, reduced spine density, smaller spine head size, and a decreased F/G-actin ratio in synaptosomes. These findings highlight Twf1 phosphorylation as a key component of reelin signaling involved in actin remodeling and spine development.
