## Supplemental Table 2 for "Twinfilin-1 phosphorylation in reelin signaling regulates actin dynamics and spine development"

### Sheet: Table S2
Table S2. Antibodies used in this study
Figure	1st antibody	Host	Catalog No.	Source	Dilutions
1, 2, S1, S3C, S6A	Anti-phospho-Tyrosine	Mouse	05-321	Millipore	1:1000
1A, 2C, 2E, S1C, S3C, S5A, S5B, S6A	Anti-Twf1	Rabbit	11732-1-AP	Proteintech	1:1000
1B, 1C	Anti-Myc	Rabbit	2278S	Cell Signaling Technology	1:500
2A, 2D, S1A	Anti-phospho-Src (Tyr418)	Rabbit	07-909	Millipore	1:1000
2A, 2D, S1A	Anti-Src	Rabbit	2108S	Cell Signaling Technology	1:1000
2B, S1B	Anti-Dab1	Rat	D354-3	MBL	1:1000
3	Anti-Flag	Mouse	F1804	Sigma-Aldrich	1:1000
3B, S5A, S5C	Anti-capping protein	Mouse	sc-130309	Santa Cruz Biotechnology	1:1000
3B, S5	Anti-β actin	Mouse	A5441	Sigma-Aldrich	1:500
3E, 6H	Anti-actin	Mouse	AAN02-S	Cytoskeleton, Inc.	1.1000
S5A, S5D	Anti-Cofilin	Rabbit	5175	Cell Signaling Technology	1:1000
6A	Anti-Cux1	Rabbit	11733-1-AP	Proteintech	1:500
6A	Anti-Ctip2	Rat	ab18465	Abcam	1:500
6C, S2	Anti-GFP	Rabbit	MBL598	MBL	1:500
4	Anti-Myc	Mouse	05-419	Millipore	1:500
4	Anti-RFP	Rabbit	MBL-PM005	MBL	1:500
Figure	2nd antibody	Host	Catalog No.	Source	Dilutions
1A, 1B, 1C, 2A, 2C, 2D, 2E, S1A, S1C, S3C, S5A, S5B, S5D, S6A	Anti-Rabbit IgG, Horseradish Peroxidase (HRP)-Linked Whole Antibody	Donkey	NA9340V	GE Healthcare	1:10000
3A, 3B, 3E, 6H, S5A, S5C	Anti-Mouse IgG (H+L) Secondary Antibody, HRP	Goat	5450-0011	Sera care	1:10000
2B, S1B	Anti-Rat IgG (H+L) Secondary Antibody, HRP	Goat	62-9520	Thermo Fisher Scientific	1:10000
6A, 6C, S2	Anti–Rabbit Alexa Fluor 488	Goat	A11034	Thermo Fisher Scientific	1:1000
4	Anti–Mouse Alexa Fluor 488	Donkey	A21202	Thermo Fisher Scientific	1:1000
4	Anti-Rabbit Alexa Fluor 594	Donkey	A21207	Thermo Fisher Scientific	1:1000
6A	Anti-Rat Alexa Fluor 546	Goat	A11081	Thermo Fisher Scientific	1:1000
