## Supplemental Table 3 for "Twinfilin-1 phosphorylation in reelin signaling regulates actin dynamics and spine development"

### Sheet: Table S3
Table S3. qRT-PCR primer sequences.
No.	Transcript	Forward primer	Reverse primer
1/2	mTwf1 Y137F	5′-AAAAAGTTCTTGCTGTCCCAGTCTTCC-3′	5′-CAGCAAGAACTTTTTATATCCATGTAA-3′
3/4	mTwf1 Y309F	5′-TTCCTGTTCGATGAAGTCCACCCCAAG-3′	5′-TTCATCGAACAGGAAATCCGCAGTCAG-3′
5/6	mTwf1 Y309E	5′-TTCCTGGAAGATGAAGTCCACCCCAAG-3′	5′-TTCATCTTCCAGGAAATCCGCAGTCAG-3′
55/56	PURO-C-FLAG	5′-GCGGCCGCTCGAGTCAGGTTCAGG-3′	5′-GGATCCGAATTCGAATCCGGAGACG-3′
80/81	hTWF1 WT	5′-TTCGAATTCGGATCCATGTCCCACCAGACCGGCATCCAAGC-3′	5′-GACTCGAGCGGCCGCTCATCAGTAGTAGCTTCAGTTTCCGC-3′
88/89	hTWF1 Y309F	5′-TTCCTTTTCGAAGAAGTACATCCCAAGCAGCATGC-3′	5′-TTCTTCGAAAAGGAAGTCTGCAGTCAACTCATCCC-3′
96/105	Myc-PURO4	5′-CAAAAACTCATCTCAGAAGAGGATCTGCTCGAGCGCCCGCCCCACGACCCGCAGCGCC-3′	5′-GATGAGTTTTTGTTCGGAAGGTCGTCTCCTTGTGG-3′
63/106	Myc-PURO4 InFusion 2	5′-CGCCCGCCCCACGACCCGCAGCGCCCGACCGAAAG-3′	5′-CAGATCCTCTTCTGAGATGAGTTTTTGTTCGGAAG-3′
97/98	Src WT	5′-GAACAAAAACTCATCTCAGAAGAGGATCTGATGGGTAGCAACAAGAGCAAGCCC-3′	5′-GCGGGTCGTGGGGCGGGCGCTAGAGGTTCTCCCCGGGCTGGTAC-3′
113/114	Src KD	5′-GGCCATCATGACCCTGAAGCCTGGCACGATGTCTC-3′	5′-GCTTCAGGGTCATGATGGCCACCCTGGTGGTACCG-3′
111/112	Src CA	5′-CCCCAGTTCCAGCCCGGGGAGAACCTCTAGCGCCC-3′	5′-CGGGCTGGAACTGGGGCTCGGTGGACGTGAAGTAG-3′
7/8	EGFP	5′-CGTAAACGGCCACAAGTTCA-3′	5′-CTTCATGTGGTCGGGGTAGC-3′
