## Supplemental Table 4 for "Twinfilin-1 phosphorylation in reelin signaling regulates actin dynamics and spine development"

### Sheet: Table S4
Table S4. Summary of statistical analysis.
Figure	Number of samples	Test used	Degree of freedom and F/t/P value	Post-hoc test	Significance
1B	4 independent experiments	One-way ANOVA	F (2, 9) = 84.01, P < 0.0001	Turkey's multiple comparisons test	mock vs. Src: P < 0.0001 mock vs. Fyn: P = 0.1601
1C	4 independent experiments	One-way ANOVA	F (2, 9) = 68.26, P < 0.0001	Turkey's multiple comparisons test	WT vs. Y137F: P = 0.0051 WT vs. Y309F: P < 0.0001
2A	4 independent experiments	One-way ANOVA	F (2, 10) = 7.644, P = 0.0097	Turkey's multiple comparisons test	mock vs. WT reelin: P = 0.0221 mock vs. K2A reelin: P = 0.9870 WT reelin vs. K2A reelin: P = 0.0169
2B	5 independent experiments	One-way ANOVA	F (2, 12) = 12.16, P = 0.0013	Turkey's multiple comparisons test	mock vs. WT reelin: P = 0.0011 mock vs. K2A reelin: P = 0.2507 WT reelin vs. K2A reelin: P = 0.0204
2C	5 independent experiments	One-way ANOVA	F (2, 12) = 6.238, P = 0.0139	Turkey's multiple comparisons test	mock vs. WT reelin: P = 0.0242 mock vs. K2A reelin: P = 0.9994 WT reelin vs. K2A reelin: P = 0.0257
2D	5 independent experiments	One-way ANOVA	F (5, 24) = 36.22, P < 0.0001	Turkey's multiple comparisons test	mock vs. WT reelin: P = 0.0243, mock vs. mock+DMSO: P = 0.9993 mock vs. mock+PP2: P < 0.0001, mock vs. WT reelin+DMSO: P = 0.0169 mock vs. WT reeelin+PP2: P < 0.0001, WT reelin vs. mock+DMSO: P = 0.0518 WT reelin vs. mock+PP2: P < 0.0001, WT reelin vs. WT reelin+DMSO: P > 0.9999 WT reelin vs. WT reelin+PP2: P < 0.0001, mock+DMSO vs. mock+PP2: P < 0.0001 mock+DMSO vs. WT reelin+DMSO: P = 0.0365, m…
2E	5 independent experiments	One-way ANOVA	F (5, 24) = 7.810, P = 0.0002	Turkey's multiple comparisons test	mock vs. WT reelin: P = 0.0170, mock vs. mock+DMSO: P = 0.9928 mock vs. mock+PP2: P > 0.9999, mock vs. WT reelin+DMSO: P = 0.0028 mock vs. WT reeelin+PP2: P > 0.9999, WT reelin vs. mock+DMSO: P = 0.0589 WT reelin vs. mock+PP2: P = 0.0221, WT reelin vs. WT reelin+DMSO: P = 0.9721 WT reelin vs. WT reelin+PP2: P = 0.0179, mock+DMSO vs. mock+PP2: P = 0.9975 mock+DMSO vs. WT reelin+DMSO: P = 0.0107, m…
3C	11independent experiments	One-way ANOVA	F (4, 50) = 4.228, P = 0.0050	Turkey's multiple comparisons test	hTWF1 WT vs. hTWF1 WT+Src WT: P = 0.3778 hTWF1 WT vs. hTWF1 WT+Src KD: P = 0.7790 hTWF1 WT vs. hTWF1 WT+Src CA: P = 0.1019 hTWF1 WT vs. hTWF1 Y309F+Src CA: P = 0.7896 hTWF1 WT+Src WT vs. hTWF1 WT+Src KD: P = 0.9634 hTWF1 WT+Src WT vs. hTWF1 WT+Src CA: P = 0.9535 hTWF1 WT+Src WT vs. hTWF1 Y309F+Src CA: P = 0.0377 hTWF1 WT+Src KD vs. hTWF1 WT+Src CA: P = 0.6483 hTWF1 WT+Src KD vs. hTWF1 Y309F+Src C…
3D	11 independent experiments	One-way ANOVA	F (4, 50) = 2.124, P = 0.0916	Turkey's multiple comparisons test	hTWF1 WT vs. hTWF1 WT+Src WT: P = 0.8357 hTWF1 WT vs. hTWF1 WT+Src KD: P = 0.9870 hTWF1 WT vs. hTWF1 WT+Src CA: P = 0.0726 hTWF1 WT vs. hTWF1 Y309F+Src CA: P = 0.9823 hTWF1 WT+Src WT vs. hTWF1 WT+Src KD: P = 0.9828 hTWF1 WT+Src WT vs. hTWF1 WT+Src CA: P = 0.4837 hTWF1 WT+Src WT vs. hTWF1 Y309F+Src CA: P = 0.9837 hTWF1 WT+Src KD vs. hTWF1 WT+Src CA: P = 0.2069 hTWF1 WT+Src KD vs. hTWF1 Y309F+Src C…
3E	4 independent experiments	One-way ANOVA	F (5, 26) = 2.889, P = 0.0333	Turkey's multiple comparisons test	mock vs. hTWF1 WT: P = 0.9871 mock vs. hTWF1 WT+Src WT: P = 0.7869 mock vs. hTWF1 WT+Src KD: P = 0.9999 mock vs. hTWF1 WT+Src CA: P = 0.6425 mock vs. hTWF1 Y309F+Src CA: P = 0.8001 hTWF1 WT vs. hTWF1 WT+Src WT: P = 0.9853 hTWF1 WT vs. hTWF1 WT+Src KD: P = 0.9986 hTWF1 WT vs. hTWF1 WT+Src CA: P = 0.9639 hTWF1 WT vs. hTWF1 Y309F+Src CA: P = 0.3686 hTWF1 WT+Src WT vs. hTWF1 WT+Src KD: P = 0.8969 hTW…
4B	Twf1 WT: dendrite:22 spine: 380 Twf1 Y309E: dendrite:27 spine: 428 Twf1 Y309F: dendrite:24 spine:375	One-way ANOVA	F (2, 1180) = 8.708, P = 0.0002	Turkey's multiple comparisons test	Twf1 WT vs. Twf1 Y309E: P = 0.0011 Twf1 WT vs. Twf1 Y309F: P = 0.9993 Twf1 Y309E vs. Twf1 Y309F = 0.0010
5B	WT mice: n = 10 (male = 5, female = 5) Twf1+/Y309F mice: n = 10 (male = 5, female = 5) Twf1Y309F/Y309F mice: n = 12 (male = 6, female = 6)	One-way ANOVA	F (2, 29) = 4.285, P = 0.0234	Dunnett's multiple comparisons test	WT mice vs. Twf1+/Y309F mice: P = 0.0379 WT mice vs. Twf1Y309F/Y309F mice: P = 0.0240
		Log-rank test	-	-	WT mice vs. Twf1+/Y309F mice: P = 0.1551 WT mice vs. Twf1Y309F/Y309F mice: P = 0.0577
5C		One-way ANOVA	F (2, 29) = 4.284, P = 0.0234	Dunnett's multiple comparisons test	WT mice vs. Twf1+/Y309F mice: P = 0.4956 WT mice vs. Twf1Y309F/Y309F mice: P = 0.0141
		Log-rank test	-	-	WT mice vs. Twf1+/Y309F mice: P = 0.1400 WT mice vs. Twf1Y309F/Y309F mice: P = 0.0004
6B	WT mice: n = 20 slices from 6 mice Twf1+/Y309F mice: n = 19 slices from 6 mice Twf1Y309F/Y309F mice: n = 18 slices from 6 mice	One-way ANOVA	Layer Ⅰ: F (2, 53) = 0.5740, P = 0.5667 Layer Ⅱ/Ⅲ: F (2, 53) = 0.4064, P = 0.6681 Layer Ⅳ: F (2, 53) = 3.756, P = 0.0298 Layer Ⅴ: F (2, 53) = 1.143, P = 0.3264 Layer Ⅵ: F (2, 35) = 0.8897, P = 0.4199	Dunnett's multiple comparisons test	N.S.
6D	WT mice: n = 1523 spines from 5 mice Twf1+/Y309F mice: n = 972 spines from 5 mice Twf1Y309F/Y309F mice: n = 1026 spines from 5 mice	One-way ANOVA	F (2, 64) = 5.406, P = 0.0068	Dunnett's multiple comparisons test	WT mice vs. Twf1+/Y309F mice: P = 0.0391 WT mice vs. Twf1Y309F/Y309F mice: P = 0.0051
6E		One-way ANOVA	Mushroom: F (2, 64) = 9.561, P = 0.0002 Stubby: F (2, 64) = 8.030, P = 0.0008 Thin: F (2, 64) = 1.273, P = 0.2870 Filopodia: F (2, 64) = 1.396, P = 0.2549	Dunnett's multiple comparisons test	Mushroom: WT mice vs. Twf1+/Y309F mice: P = 0.8745 WT mice vs. Twf1Y309F/Y309F mice: P = 0.0003 Stubby: WT mice vs. Twf1+/Y309F mice: P = 0.0015 WT mice vs. Twf1Y309F/Y309F mice: P = 0.0029 Thin: WT mice vs. Twf1+/Y309F mice: P = 0.9887 WT mice vs. Twf1Y309F/Y309F mice: P = 0.2557 Filopodia: WT mice vs. Twf1+/Y309F mice: P = 0.4224 WT mice vs. Twf1Y309F/Y309F mice: P = 0.1945
6F		Kolmogorov–Smirnov test	-	-	WT mice vs. Twf1+/Y309F mice: P < 0.0001 WT mice vs. Twf1Y309F/Y309F mice: P < 0.0001
		One-way ANOVA	F (2, 3518) = 126.9, P < 0.0001	Dunnett's multiple comparisons test	WT mice vs. Twf1+/Y309F mice: P < 0.0001 WT mice vs. Twf1Y309F/Y309F mice: P < 0.0001
6G		Kolmogorov–Smirnov test	-	-	WT mice vs. Twf1+/Y309F mice: P < 0.0001 WT mice vs. Twf1Y309F/Y309F mice: P < 0.0001
		One-way ANOVA	F (2, 3518) = 79.08, P < 0.0001	Dunnett's multiple comparisons test	WT mice vs. Twf1+/Y309F mice: P = 0.0004 WT mice vs. Twf1Y309F/Y309F mice: P < 0.0001
6H	WT neuron: n = 9 wells Twf1Y309F/Y309F neuron: n = 7 wells	Unpaired Student‘s t test	t=2.683, df=14	-	WT neuron vs. Twf1Y309F/Y309F neuron: P = 0.0178
Fig. S1A	4 independent experiments	One-way ANOVA	F (2, 9) = 17.97, P = 0.0007	Turkey's multiple comparisons test	mock vs. WT reelin: P = 0.0016 mock vs. K2A reelin: P = 0.9972 WT reelin vs. K2A reelin: P = 0.0014
Fig. S1B	4 independent experiments	One-way ANOVA	F (2, 9) = 9.271, P = 0.0065	Turkey's multiple comparisons test	mock vs. WT reelin: P = 0.0159 mock vs. K2A reelin: P = 0.9293 WT reelin vs. K2A reelin: P = 0.0091
Fig. S1C	4 independent experiments	One-way ANOVA	F (2, 9) = 18.23, P = 0.0007	Turkey's multiple comparisons test	mock vs. WT reelin: P = 0.0025 mock vs. K2A reelin: P = 0.7398 WT reelin vs. K2A reelin: P = 0.0009
Fig. S2B	Mock: dendrite:35 spine:945 Twf1 WT: dendrite:48 spine: 1319 Twf1 Y309E: dendrite:35 spine: 1405 Twf1 Y309F: dendrite:29 spine:778	Kolmogorov–Smirnov test	-	-	mock vs. Twf1 WT: P = 0.0047 mock vs. Twf1 Y309E: P = 0.5424 mock vs. Twf1 Y309F P < 0.0001
Fig. S2C		One-way ANOVA	F (3, 4443) = 13.78, P < 0.0001	Turkey's multiple comparisons test	mock vs. Twf1 WT: P = 0.0033 mock vs. Twf1 Y309E: P = 0.8645 mock vs. Twf1 Y309F: P = 0.0001 Twf1 WT vs. Twf1 Y309E: P < 0.0001 Twf1 WT vs. Twf1 Y309F: P = 0.5706 Twf1 Y309E vs. Twf1 Y309F < 0.0001
Fig. S2D		Kolmogorov–Smirnov test	-	-	mock vs. Twf1 WT: P = 0.6403 mock vs. Twf1 Y309E: P = 0.7107 mock vs. Twf1 Y309F P < 0.0001
Fig. S2E		One-way ANOVA	F (3, 4443) = 1.985, P = 0.1139	Turkey's multiple comparisons test	mock vs. Twf1 WT: P = 0.2609 mock vs. Twf1 Y309E: P = 0.9974 mock vs. Twf1 Y309F: P = 0.8460 Twf1 WT vs. Twf1 Y309E: P = 0.1120 Twf1 WT vs. Twf1 Y309F: P = 0.8324 Twf1 Y309E vs. Twf1 Y309F = 0.7089
Fig. S3C	WT mice: n = 3 Twf1Y309F/Y309F mice: n = 3	Unpaired Student‘s t test	t = 11.25, df = 4	-	WT mice vs. Twf1Y309F/Y309F mice: P = 0.0004
Fig. S3D	WT mice: n = 4 Twf1+/Y309F mice: n = 4 Twf1Y309F/Y309F mice: n = 4	Mixed-effects analysis	♂ Time ×genotype: F (8, 36) = 0.2046, P = 0.9882 Time: F (4, 36) = 137.7, P < 0.0001 Genotype: F (2, 9) = 2.818, P = 0.1122	Šídák's multiple comparisons test	N.S.
		Mixed-effects analysis	♀ Time ×genotype: F (8, 36) = 0.3061, P = 0.9588 Time: F (4, 36) = 146.4, P < 0.0001 Genotype: F (2, 9) = 0.2421. P = 0.7899	Šídák's multiple comparisons test	N.S.
Fig. S4A	WT mice: n = 10 (male = 5, female = 5) Twf1+/Y309F mice: n = 10 (male = 6, female = 4) Twf1Y309F/Y309F mice: n = 10 (male = 5, female = 5)	Two-way Repeated measures (RM) ANOVA	Time ×genotype: F (46, 621) = 1.321, P = 0.0804 Time: F (23, 621) = 56.26, P < 0.0001 Genotype: F (2, 27) = 0.1228, P = 0.8849	Dunnett's multiple comparisons test	N.S.
Fig. S4B		One-way ANOVA	F (2, 27) = 0.1228, P = 0.8849	Dunnett's multiple comparisons test	N.S.
Fig. S4C		Two-way ANOVA	Zone ×genotype: F (2, 54) = 0.3141, P = 0.7317 Zone: F (1, 54) = 1090, P < 0.0001 Genotype: F (2, 54) = 8.608e-011, P > 0.9999	Dunnett's multiple comparisons test	N.S.
Fig. S4D		One-way ANOVA	F (2, 27) = 0.3013, P = 0.7423	Dunnett's multiple comparisons test	N.S.
Fig. S4E		One-way ANOVA	F (2, 27) = 0.6771, P = 0.5165	Dunnett's multiple comparisons test	N.S.
Fig. S4F		One-way ANOVA	F (2, 27) = 0.1133, P = 0.8933	Dunnett's multiple comparisons test	N.S.
Fig. S4G		Two-way ANOVA	Time ×genotype: F (2, 54) = 1.596, P = 0.2122 Time: F (1, 54) = 42.92, P < 0.0001 Genotype: F (2, 54) = 0.5605, P = 0.5742	Dunnett's multiple comparisons test	N.S.
Fig. S4H		One-way ANOVA	F (2, 27) = 0.5669, P = 0.5739	Dunnett's multiple comparisons test	N.S.
Fig. S4I	WT mice: n = 10 (male = 5, female = 5) Twf1+/Y309F mice: n = 10 (male = 5, female = 5) Twf1Y309F/Y309F mice: n = 12 (male = 6, female = 6)	One-way ANOVA	F (2, 29) = 0.5586, P = 0.5780	Dunnett's multiple comparisons test	N.S.
Fig. S5B	WT mice: n = 6 (male = 3, female = 3) Twf1+/Y309F mice: n = 6 (male = 3, female = 3) Twf1Y309F/Y309F mice: n = 6 (male = 3, female = 3)	One-way ANOVA	F (2, 15) = 2.417, P = 0.1514	Dunnett's multiple comparisons test	N.S.
Fig. S5C		One-way ANOVA	F (2, 29) = 0.3495, P = 0.7106	Dunnett's multiple comparisons test	N.S.
Fig. S5D		One-way ANOVA	F (2, 29) = 0.3990, P = 0.6779	Dunnett's multiple comparisons test	N.S.
Fig. S6A	CON group = 6 (CON1 = 6, female = 7) RELN = 7	Unpaired Student‘s t test	t = 3.599, df = 18	-	CON group vs. RELN: P = 0.0021
Fig. S6D	CON group = 212 (CON1 = 108, female = 104) RELN = 103	Unpaired Student‘s t test	t = 6.267, df = 313	-	CON group vs. RELN: P < 0.0001
Fig. S6E		Unpaired Student‘s t test	t = 5.877, df = 313	-	CON group vs. RELN: P < 0.0001
